# Two IncHI1 megaplasmids in *Klebsiella* species reveal transposable-element-mediated *bla*IMP-1 mobilisation

**DOI:** 10.64898/2026.09.09.750360

**Authors:** Yu Wan, Victoria Orr, Maria Getino, Sophie Mannix, Chloe Heenan, Ebony Richmond-Mensah, Nicholas Harper, Joshua L. C. Wong, Rojus Urbonas, Martina O. Chukwu, Jane F. Turton, Katie L. Hopkins, Gad Frankel, Alison H. Holmes, Frances Davies, Elita Jauneikaite

## Abstract

**Introduction:** Carbapenemase-producing *Enterobacterales* (CPE) represent a major threat to hospitalised patients worldwide. The dissemination of carbapenemase genes, such as *bla*_IMP_, is frequently mediated by mobile genetic elements including plasmids. During a previously described multispecies, healthcare-associated outbreak of *bla*_IMP_-positive CPE in North West London, two unusual isolates, IMP47 (*Klebsiella grimontii*) and IMP76 (*K. pneumoniae*), recovered in 2019 from routinely collected rectal swabs of inpatients, were predicted to harbour *bla*_IMP-1_-carrying IncHI1 megaplasmids.

**Aims:** This study aimed to determine complete genomic sequences of IMP47 and IMP76, resolve the genetic context of *bla*_IMP-1_, and assess the conjugative mobility of *bla*_IMP-1_-carrying megaplasmids.

**Methods:** Genomic sequences of both isolates were recovered through hybrid assembly of Oxford Nanopore and Illumina sequencing reads. Complete plasmid sequences were characterised to determine replicons, conjugation machinery, and genes encoding resistance to antimicrobials or other stress factors. Integrons and transposable elements (TEs) within flanking regions of *bla*_IMP-1_ were resolved through genome annotation and search against public databases. Liquid-mating experiments were performed to assess the mobility of *bla*_IMP-1_-carrying plasmids.

**Results:** Completed genome assemblies were generated from both isolates, confirming two *bla*_IMP-1_-carrying megaplasmids, pIMP47 (391 kbp) and pIMP76_1 (519 kbp), of the replicon type IncHI1A(pNDM-CIT)/IncHI1B(pNDM-CIT). The *bla*_IMP-1_ locus was carried by nearly identical class 1 integrons in both plasmids and a closely related IncHI1 megaplasmid pEB3_IMP1 (361 kbp) previously identified in South West England. Comparative analysis revealed conserved genetic structures linking *bla*_IMP-1_ to mercury-resistance genes and TEs Tn*c025*, Tn*As3*, IS*26*, and IS*5075*, suggesting a history of recombination and potential for TE-mediated mobilisation. Conjugation experiments confirmed transfer of pIMP76_1 into a recipient *K. pneumoniae* strain, resulting in acquisition of ertapenem resistance, whereas transfer of pIMP47 was not observed under the tested conditions.

**Conclusion:** Two IMP-producing IncHI1 megaplasmids in gut-colonising *Klebsiella* species revealed TE-mediated *bla*_IMP-1_ mobilisation. The co-localisation of *bla*_IMP-1_ and metal-resistance genes in both plasmids highlights the potential for co-selection of *bla*_IMP-1_ in environments enriched with metal ions. Our findings underscore the importance of longitudinal genomic surveillance of carbapenemase-encoding megaplasmids in healthcare settings.

**Impact statement:** This study characterises two *bla*_IMP-1_-carrying IncHI1 megaplasmids in *Klebsiella* isolates recovered in 2019 from rectal swabs of inpatients in London. Comparative genomic analysis revealed that *bla*_IMP-1_ was embedded within a conserved class 1 integron linked to insertion sequences and transposon-borne mercury-resistance genes, suggesting that transposable-element-mediated recombination has contributed to the acquisition of *bla*_IMP-1_ in IncHI1 plasmids and may drive further mobilisation of this carbapenem-resistance determinant. Experimental evidence confirmed conjugative transfer of one megaplasmid and associated ertapenem resistance encoded by this plasmid. Our findings identify IncHI1 megaplasmids as potential emerging vectors of *bla*_IMP-1_ and emphasise the importance of genomic surveillance for monitoring the spread of carbapenemase-encoding megaplasmids in healthcare settings.

**Data summary:** Raw Illumina and nanopore whole-genome sequencing reads of isolates IMP47 and IMP76 have been deposited in the European Nucleotide Archive (ENA, www.ebi.ac.uk/ena) under BioSample accessions SAMEA6990777 and SAMEA6990795, respectively. Complete genome assemblies of these isolates are accessible in the ENA under Assembly accessions GCA_903936125.2 (IMP47) and GCA_903936275.2 (IMP76). All data accessions are available in supplementary Table S1.
