## Supplementary tables for "Two IncHI1 megaplasmids in *Klebsiella* species reveal transposable-element-mediated *bla*IMP-1 mobilisation"

### Sheet: Table_S1
Table S1. Data accessions in the International Nucleotide Sequence Database Collaboration (INSDC) databases. All sequence data are deposited under BioProject PRJEB38818.
Isolate	BioSample	Illumina_reads	MinION_reads	Assembly	GenBank
IMP47	SAMEA6990777	ERR4280191	ERR17358316	GCA_903936125.2	Chromosome: OZ478279; pIMP47: OZ478280
IMP76	SAMEA6990795	ERR4280209	ERR17358317	GCA_903936275.2	Chromosome: OZ478276; pIMP76_1: OZ478277; pIMP76_2: OZ478278

### Sheet: Table_S2
Table S2. Key parameters for bioinformatics analyses.
Software	Input data (format)	Key parameters
fastp	Illumina reads (FASTQ)	"--cut_front_window_size 4 --cut_front_mean_quality 30 --cut_tail_window_size 4 --cut_tail_mean_quality 30 --cut_right_window_size 10 --cut_right_mean_quality 25 --length_required 50"
fastplong	Nanopore reads (FASTQ)	For IMP47: "--cut_front 15 --cut_tail 15 --cut_window_size 4 --qualified_quality_phred 15 --unqualified_percent_limit 50 --length_required 1000" For IMP76: "--cut_front 10 --cut_tail 10 --cut_window_size 4 --qualified_quality_phred 10 --length_required 1000"
AMRFinderPlus	Genome assemblies (FASTA)	"--plus --ident_min 0.9 --coverage_min 0.8"
panaroo	Bakta genome annotations (GFF3)	"--clean-mode sensitive --threshold 0.98 --family_threshold 0.7 --len_dif_percent 0.98 --refind-mode default --alignment core --core_threshold 0.95"
iq-tree	Multi-sequence global alignment (FASTA)	"--seqtype AA --runs 10 -m MFP --ufboot 5000"

### Sheet: Table_S3
Table S3. Bakta annotations and homology analysis of the TnAs3 transposon (GenBank accession: CP000645.1). The interrupted class 1 integron is highlighted in light green within a black box. Manual adjustments of bakta's outputs are indicated in blue. Abbreviation: CDS, coding sequence.
Sequence	Type	Start	Stop	Strand	Feature	Product	Comment
TnAs3	CDS	34	468	-	merR	mercury resistance transcriptional regulator MerR
TnAs3	CDS	540	890	+	merT	mercuric transport protein MerT
TnAs3	CDS	904	1179	+	merP	mercury resistance system periplasmic binding protein MerP
TnAs3	CDS	1176	1637	+	merC	organomercurial transporter MerC
TnAs3	CDS	1689	3383	+	merA	mercury(II) reductase
TnAs3	CDS	3401	3763	+	merD	mercury resistance co-regulator MerD
TnAs3	CDS	3760	3996	+	merE	broad-spectrum mercury transporter MerE
TnAs3	CDS	3993	4700	+	urf2	EAL domain-containing protein of TnAs3
TnAs3	CDS	4739	6454	+	tniA	TniA protein (Mu transposase C-terminal domain-containing protein)
TnAs3	CDS	6457	7356	+	tniB	Putative ATP-binding protein (TniB family NTP-binding protein)
TnAs3	CDS	7413	7913	-	orf5	GCN5-related N-acetyltransferase (bakta's annotation: yhbs); RefSeq protein accession: WP_000376623.1.	GenBank record: putative acetyltransferase. Identical across pIMP47, pIMP76_1, Tn6025, Tn1696 (GenBank accession: U12338.3), and TnAs3.
TnAs3	CDS	8041	8880	-	sul1	sulfonamide-resistant dihydropteroate synthase Sul1
TnAs3	CDS	8874	9221	-	qacEdelta1	quaternary ammonium compound efflux SMR transporter QacE delta 1
TnAs3	CDS	9385	10164	-	aadA1	ANT(3'')-Ia family aminoglycoside nucleotidyltransferase AadA1
TnAs3	CDS	10322	10876	+	ΔintI1	Integron integrase IntI1	3' truncated, with Positions 1–516 precisely matching to the downstream intact intI1, whereas Positions 517–555 did not show any homology with this intI1.
TnAs3	CDS	10900	12249	+		Ribosomal protein S27E
TnAs3	CDS	12524	13150	-	catA13	type A-13 chloramphenicol O-acetyltransferase
TnAs3	CDS	13481	14494	+	intI1	class 1 integron integrase IntI1	1014 bp
TnAs3	CDS	14697	15047	+	tnpM	TnAs3 modulator protein
TnAs3	CDS	15173	15733	+	tnpR	TnAs3 resolvase
TnAs3	CDS	15736	18702	+	tnpA	TnAs3 transposase

### Sheet: Table_S4
Table S4. Bakta annotations and homology analysis of the reverse complementary strand of Tn6025's reference sequence (Positions 888–14,189 in GenBank record GU562437.2). The intact class 1 integron is highlighted in light yellow within a black box. Manual adjustments of bakta's outputs are indicated in blue. AbbreviationS: CDS, coding sequence; IS, insertion sequence.
Sequence	Type	Start	Stop	Strand	Feature	Product
Tn6025	CDS	34	489	-	merR	mercury resistance transcriptional regulator MerR
Tn6025	CDS	561	926	+	merT	mercuric transport protein MerT
Tn6025	CDS	942	1217	+	merP	mercury resistance system periplasmic binding protein MerP
Tn6025	CDS	1245	1670	+	merC	organomercurial transporter MerC
Tn6025	CDS	1709	3394	+	merA	mercury(II) reductase
Tn6025	CDS	3412	3777	+	merD	mercury resistance co-regulator MerD
Tn6025	CDS	3774	4010	+	merE	broad-spectrum mercury transporter MerE
Tn6025	CDS	4076	4288	+	urf2Y	DUF3330 domain-containing protein
Tn6025	IS	4472	5351	-	IS6100	IS6-like element IS6100 family transposase
Tn6025	CDS	5797	6297	-	orf5	GCN5-related N-acetyltransferase
Tn6025	CDS	6425	7264	-	sul1	sulfonamide-resistant dihydropteroate synthase Sul1
Tn6025	CDS	7258	7605	-	qacEdelta1	quaternary ammonium compound efflux SMR transporter QacE delta 1
Tn6025	CDS	7789	8247	-	dfrA5	trimethoprim-resistant dihydrofolate reductase DfrA5
Tn6025	CDS	8418	9431	+	intI1	class 1 integron integrase IntI1
Tn6025	CDS	9737	10294	+	tnpR	resolvase
Tn6025	CDS	10297	13269	+	tnpA	Tn3-family transposase

### Sheet: Table_S5
Table S5. Bakta annotations and homology analysis of plasmid pEB3_IMP1. The reference sequence of this plasmid (GenBank accession: CP141538.1) was reoriented with dnaapler before annotation. This table shows the region 306479–347227 (40,749 bp) in the reoriented sequence. The truncated class 1 integrons are highlighted in light yellow within black boxes. Manual adjustments of bakta's outputs are …
Sequence	Type	Start	End	Start_Figure2	End_Figure2	Strand	Feature	Product	Comment
pEB3_IMP1	CDS	306479	307252	1	774	+		DUF6884 domain-containing protein
pEB3_IMP1	CDS	307290	307742	812	1264	+		hypothetical protein
pEB3_IMP1	IS	307781	308281	1303	1803	+	ΔISEc63.1	3'-truncated ISEc63-like Tn3-family (Bases 1–501 out of the 4473-bp full length remained)	ISEc63 bases 1–501: 69 mismatches (86.23% nucleotide identity). No exact match in the ISfinder database.
pEB3_IMP1	CDS	308318	308773	1840	2295	-	merR	mercury resistance transcriptional regulator MerR
pEB3_IMP1	CDS	308845	309210	2367	2732	+	merT	mercuric transport protein MerT
pEB3_IMP1	CDS	309226	309501	2748	3023	+	merP	mercury resistance system periplasmic binding protein MerP
pEB3_IMP1	CDS	309529	309954	3051	3476	+	merC	organomercurial transporter MerC
pEB3_IMP1	CDS	309993	311687	3515	5209	+	merA	mercury(II) reductase
pEB3_IMP1	CDS	311705	312067	5227	5589	+	merD	mercury resistance co-regulator MerD
pEB3_IMP1	CDS	312064	312300	5586	5822	+	merE	broad-spectrum mercury transporter MerE
pEB3_IMP1	CDS	312297	313004	5819	6526	+	urf2	EAL domain-containing protein encoded by TnAs3	Identical across TnAs3, pEB3_IMP1, pIMP47, and pIMP76_1
pEB3_IMP1	CDS	313079	314347	6601	7869	+	ΔtniA_part1	Integrase (HNH endonuclease), part of TnAs3; 3'-truncated integrase gene of TnAs3 by IS26. https://www.nature.com/articles/srep07212. Unlike pIMP47 and pIMP76_1, pEB3_IMP1 does not carry ΔtniA_part2.	A plausible remnant created by IS26
pEB3_IMP1	IS	314331	315150	7853	8672	+	IS26	IS6-family element IS26
pEB3_IMP1	CDS	315044	315619	8566	9141	-	lysR	Bacterial regulatory helix-turn-helix protein, lysR family	Overlaps with the 5' end of IS26 by 107 bp.
pEB3_IMP1	CDS	315730	316869	9252	10391	+	blaDHA-1	extended-spectrum class C beta-lactamase DHA-1
pEB3_IMP1	CDS	317064	317885	10586	11407	+		Large extracellular alpha-helical protein
pEB3_IMP1	CDS	318220	318450	11742	11972	-	pspD	phage shock protein PspD
pEB3_IMP1	CDS	318459	318818	11981	12340	-	pspC	envelope stress response membrane protein PspC
pEB3_IMP1	CDS	318818	319042	12340	12564	-	pspB	envelope stress response membrane protein PspB
pEB3_IMP1	CDS	319097	319765	12619	13287	-	pspA	phage shock protein PspA
pEB3_IMP1	CDS	319936	320910	13458	14432	+	pspF	phage shock protein operon transcriptional activator
pEB3_IMP1	CDS	320990	321637	14512	15159	+	qnrB	QnrB family quinolone resistance pentapeptide repeat protein
pEB3_IMP1	IS	321990	322809	15512	16331	-	IS26.2	IS6-family element IS26 variant 2, which disrupted the downstream intI1	One mismatch with IS26 (99.88% nucleotide identity over 100% query coverage); no exact match in the ISfinder database.
pEB3_IMP1	CDS	322810	323491	16332	17013	-	ΔintI1	3'-truncated class 1 integron integrase gene intI1, leaving bases 1–682	WP_001545935.1 (253 aa)—100% amino acid identity over 92% query coverage (residues 1–227). C-terminal truncation of IntI1 (from L228) or 3' truncation (bases 683–762) of intI1. In the GenBank record (CP141538 231796..232476, locus VI606_24745), this gene feature is annotated as a pseudo gene by the NCBI Prokaryotic Genome Annotation Pipeline (PGAP).
pEB3_IMP1	CDS	323649	324122	17171	17644	+	dfrA17	trimethoprim-resistant dihydrofolate reductase DfrA17
pEB3_IMP1	CDS	324253	324583	17775	18105	+	ΔaadA5	Aminoglycoside nucleotidyltransferase, 3'-truncated.	Identified by searching this feature's nucleotide sequence against the CARD database using BLASTn. Identical to bases 1–331 of aadA5, and the truncation starts from base 332.
pEB3_IMP1	IS	324584	325403	18106	18925	+	IS26	IS6-family element IS26 variant 1 disrupting aadA5
pEB3_IMP1	IS	325404	326537	18926	20059	-	ΔISKpn11.1	Truncated ISKpn11 variant (86% nucleotide identity and 89% query coverage—1152/1290 bp: 4-1155 bp in the reference sequence) with 144 mismatches and 1 gap open.
pEB3_IMP1	CDS	326545	327087	20067	20609	-		AAA family ATPase
pEB3_IMP1	CDS	327100	327960	20622	21482	-	aac(3)-IIe	aminoglycoside N-acetyltransferase AAC(3)-IIe
pEB3_IMP1	IS	328004	328823	21526	22345	+	IS26	IS6-family element IS26
pEB3_IMP1	CDS	328893	329798	22415	23320	+	mph(A)	Mph(A) family macrolide 2'-phosphotransferase
pEB3_IMP1	CDS	329795	331033	23317	24555	+	mrx(A)	Multidrug efflux pump Tap. CARD: Mrx is part of the macrolide inactivation gene cluster in Aeromonas hydrophila; gene family: macrolide phosphotransferase (MPH).	Perfect match: CP194921 REGION: 52059..53297. Feature: gene="mrx(A)".
pEB3_IMP1	CDS	331033	331617	24555	25139	+	mphR(A)	Macrolide-binding transcriptional repressor MphR(A)	Perfect match: CP194921 REGION: 53297..53881. Feature: gene="mphR(A)".
pEB3_IMP1	IS	332056	332935	25578	26457	-	IS6100	Intact IS6-family element IS6100
pEB3_IMP1	CDS	333101	333406	26623	26928	-		Helix-turn-helix transcriptional regulator
pEB3_IMP1	CDS	333417	334622	26939	28144	-	chrA	ChrA
pEB3_IMP1	CDS	334804	334981	28326	28503	-	Δorf5	Puromycin N-acetyltransferase-like protein; 3'-truncated.	The reverse strand of Coordinates 28326–28503 perfectly (that is, 100% nucleotide identity) matched to Bases 1–178 of the yhbs gene, which was not found in this plasmid but in pIMP47 and pIMP76_1.
pEB3_IMP1	CDS	335109	335948	28631	29470	-	sul1	sulfonamide-resistant dihydropteroate synthase Sul1
pEB3_IMP1	CDS	335942	336289	29464	29811	-	qacEdelta1	quaternary ammonium compound efflux SMR transporter QacE delta 1
pEB3_IMP1	CDS	336458	337012	29980	30534	-	aac(6')-Ib4	aminoglycoside N-acetyltransferase AAC(6')-Ib4
pEB3_IMP1	CDS	337152	337892	30674	31414	-	blaIMP-1	subclass B1 metallo-beta-lactamase IMP-1
pEB3_IMP1	CDS	338044	339057	31566	32579	+	intI1	class 1 integron integrase IntI1
pEB3_IMP1	CDS	339379	339936	32901	33458	+	tnpR	Resolvase of Tn6025	Same as Tn1696
pEB3_IMP1	CDS	339939	342911	33461	36433	+	tnpA	Tn6025's transposase TnpA in the Tn21 subfamily of the Tn3 transposon family	Same TnpA as Tn1696.
pEB3_IMP1	IS	342923	344249	36445	37771	+	IS5075.1	IS5075-like element	No exact match was found in the ISfinder database.
pEB3_IMP1	CDS	344213	344650	37735	38172	-		Integrase catalytic domain-containing protein
pEB3_IMP1	CDS	344651	344986	38173	38508	-		Helix-turn-helix domain-containing protein
pEB3_IMP1	CDS	345226	345606	38748	39128	-	crcB	fluoride efflux transporter CrcB
pEB3_IMP1	CDS	345714	345893	39236	39415	-		hypothetical protein
pEB3_IMP1	CDS	345947	347227	39469	40749	-	eno	phosphopyruvate hydratase

### Sheet: Table_S6
Table S6. Bakta annotations and homology analysis of plasmid pIMP47. This table shows the region 330412–377887 (47,476 bp). Truncated class 1 integrons are highlighted in light yellow within black boxes. Manual adjustments of bakta's outputs are indicated in blue. Abbreviations: CDS, coding sequence; IS, insertion sequence.
Sequence	Type	Start	Stop	Start_Figure2	End_Figure2	Strand	Feature	Product	Comment
pIMP47	CDS	330412	331185	1	774	+		DUF6884 domain-containing protein
pIMP47	CDS	331223	331675	812	1264	+		hypothetical protein
pIMP47	IS	331714	332214	1303	1803	+	ΔISEc63.1	3'-truncated ISEc63-like Tn3-family (Bases 1–501 out of the 4473-bp full length remained)	The 501-bp aligned segment showed 86% nucleotide identity to ISEc63.
pIMP47	CDS	332251	332706	1840	2295	-	merR	mercury resistance transcriptional regulator MerR
pIMP47	CDS	332778	333143	2367	2732	+	merT	mercuric transport protein MerT
pIMP47	CDS	333159	333434	2748	3023	+	merP	mercury resistance system periplasmic binding protein MerP
pIMP47	CDS	333462	333887	3051	3476	+	merC	organomercurial transporter MerC
pIMP47	CDS	333926	335620	3515	5209	+	merA	mercury(II) reductase
pIMP47	CDS	335638	336000	5227	5589	+	merD	mercury resistance co-regulator MerD
pIMP47	CDS	335997	336233	5586	5822	+	merE	broad-spectrum mercury transporter MerE
pIMP47	CDS	336230	336937	5819	6526	+	urf2	EAL domain-containing protein	Identical across TnAs3, pEB3_IMP1, pIMP47, and pIMP76_1
pIMP47	CDS	337012	338280	6601	7869	+	ΔtniA_part1	Integrase (HNH endonuclease), fragement 1, part of TnAs3	3'-truncated by IS26.1 (from Position 1253 of tniA).
pIMP47	IS	338264	339083	7853	8672	+	IS26.2	IS6-family IS26 variant 2, which interrupted tniA.
pIMP47	CDS	339086	339382	8673	8971	+	ΔtniA_part2	TniA transposase of TnAs3, fragment 2, which was also found in pIMP76_1 but in an inverse direction.	This 297-bp fragment is identical to bases 6158–6454 of TnAs3. Positions 1382–1680 of tniA (5'-truncation by IS26.1).
pIMP47	CDS	339385	340245	8974	9834	+	ΔtniB_part1	Putative ATP-binding protein of a TnAs3-like element	Positions 1–851 of tniB (3'-truncated by the downstream IS1353.1)
pIMP47	IS	340268	341881	9857	11470	-	IS1353.1	IS3-family IS1353-like element (1614 bp) interrupting tniB.	99.81% nucleotide identity (with 3 gaps) over 100% of the query length, with intact 50-bp IRL and IRR of IS1353. No exact match was found in the ISfinder database.
pIMP47	CDS	341909	341962	11498	11551	+	ΔtniB_part2	Base 846–900 (3'-end) of tniB (5'-truncated by the upstream IS1353.1)	Same as that in pIMP76_1.
pIMP47	CDS	342019	342519	11608	12108	-	orf5	GCN5-related N-acetyltransferase of a TnAs3-like element (intact orf5 of class 1 integrons, annotated as yhbs by bakta)	Identical across pIMP47, pIMP76_1, Tn6025, Tn1696, and TnAs3.
pIMP47	CDS	342647	343486	12236	13075	-	sul1	sulfonamide-resistant dihydropteroate synthase Sul1
pIMP47	CDS	343591	344073	13180	13662	+	hypA	hydrogenase maturation nickel metallochaperone HypA
pIMP47	CDS	344077	344952	13666	14541	-	ampR	LysR family transcriptional regulator AmpR
pIMP47	CDS	345063	346202	14652	15791	+	blaDHA-1	extended-spectrum class C beta-lactamase DHA-1
pIMP47	CDS	346397	347218	15986	16807	+		Large extracellular alpha-helical protein
pIMP47	CDS	347553	347783	17142	17372	-	pspD	phage shock protein PspD
pIMP47	CDS	347792	348151	17381	17740	-	pspC	envelope stress response membrane protein PspC
pIMP47	CDS	348151	348375	17740	17964	-	pspB	envelope stress response membrane protein PspB
pIMP47	CDS	348430	349098	18019	18687	-	pspA	phage shock protein PspA
pIMP47	CDS	349269	350243	18858	19832	+	pspF	phage shock protein operon transcriptional activator
pIMP47	CDS	350323	350970	19912	20559	+	qnrB	QnrB family quinolone resistance pentapeptide repeat protein
pIMP47	IS	351323	352142	20912	21731	-	IS26.2	IS6-family IS26 variant 2, which disrupted the downstream intI1
pIMP47	CDS	352143	352824	21732	22413	-	ΔintI1	3'-truncated class 1 integron integrase IntI1
pIMP47	CDS	352982	353455	22571	23044	+	dfrA17	trimethoprim-resistant dihydrofolate reductase DfrA17
pIMP47	CDS	353586	353916	23175	23505	+	ΔaadA5	Streptomycin 3''-adenylyltransferase, 3'-truncated, leaving bases 1–331
pIMP47	IS	353917	354736	23506	24325	+	IS26	IS6-family IS element IS26, truncating aadA5
pIMP47	IS	354737	355870	24326	25459	-	ΔISKpn11.1	ISKpn11 variant truncated from the 3'-end by IS26	Same element as that in pEB3_IMP1
pIMP47	CDS	355878	356420	25467	26009	-		AAA family ATPase
pIMP47	CDS	356433	357293	26022	26882	-	aac(3)-IIe	aminoglycoside N-acetyltransferase AAC(3)-IIe
pIMP47	IS	357337	358156	26926	27745	+	IS26	IS6-family element IS26
pIMP47	CDS	358226	359131	27815	28720	+	mph(A)	Mph(A) family macrolide 2'-phosphotransferase
pIMP47	CDS	359128	360366	28717	29955	+	mrx(A)	Multidrug efflux pump Tap. CARD: Mrx is part of the macrolide inactivation gene cluster in Aeromonas hydrophila; gene family: macrolide phosphotransferase (MPH).
pIMP47	CDS	360366	360950	29955	30539	+	mphR(A)	Macrolide-binding transcriptional repressor MphR(A)
pIMP47	IS	361389	362268	30978	31857	-	IS6100	Intact IS6-family element IS6100
pIMP47	CDS	362434	362739	32023	32328	-		Helix-turn-helix transcriptional regulator
pIMP47	CDS	362750	363955	32339	33544	-	chrA	ChrA
pIMP47	IS	364116	365442	33705	35031	+	IS5075.1	IS110-family IS5075-like element	It is a second copy of IS5075.1.
pIMP47	CDS	365464	365641	35053	35230	-	Δorf5	Puromycin N-acetyltransferase-like protein	The reverse strand of coordinates 35053–35230 perfectly matched to Positions 1–178 of the yhbs gene. This short duplication is not seen in pIMP76_1.
pIMP47	CDS	365769	366608	35358	36197	-	sul1	sulfonamide-resistant dihydropteroate synthase Sul1
pIMP47	CDS	366602	366949	36191	36538	-	qacEdelta1	quaternary ammonium compound efflux SMR transporter QacE delta 1
pIMP47	CDS	367118	367672	36707	37261	-	aac(6')-Ib4	aminoglycoside N-acetyltransferase AAC(6')-Ib4
pIMP47	CDS	367812	368552	37401	38141	-	blaIMP-1	subclass B1 metallo-beta-lactamase IMP-1
pIMP47	CDS	368704	369717	38293	39306	+	intI1	class 1 integron integrase IntI1
pIMP47	CDS	370039	370596	39628	40185	+	tnpR	Tn6025's resolvase, a perfect match	77.78% similar and 95.72% coverage of tnpR of TnAs3
pIMP47	CDS	370599	373571	40188	43160	+	tnpA	Tn6025's transposase TnpA, a perfect match	Identical to those in pEB3_IMP1 and pIMP76_1. 82.8% similar to tnpA of TnAs3.
pIMP47	IS	373583	374909	43172	44498	+	IS5075.1	IS110-family IS5075-like element
pIMP47	CDS	374873	375310	44462	44899	-		Integrase catalytic domain-containing protein
pIMP47	CDS	375311	375646	44900	45235	-		Helix-turn-helix domain-containing protein
pIMP47	CDS	375886	376266	45475	45855	-	crcB	fluoride efflux transporter CrcB
pIMP47	CDS	376374	376553	45963	46142	-		hypothetical protein
pIMP47	CDS	376607	377887	46196	47476	-	eno	phosphopyruvate hydratase

### Sheet: Table_S7
Table S7. Bakta annotations and homology analysis of plasmid pIMP76_1. This table shows the region 475414–505252 (29,839 bp). The intact class 1 integron is highlighted in yellow within a black boxe. Manual adjustments of bakta's outputs are indicated in blue. Abbreviations: CDS, coding sequence; IS, insertion sequence.
Sequence	Type	Start	End	Start_Figure2	End_Figure2	Strand	Feature	Product	Comment
pIMP76_1	CDS	475414	476187	1	774	+		DUF6884 domain-containing protein
pIMP76_1	IS	476716	477216	1303	1803	+	ΔISEc63.1	3'-truncated ISEc63-like Tn3-family (Positions 1–501 out of the 4473-bp full length remained)	Same as those in pEB3_IMP1 and pIMP47
pIMP76_1	CDS	477253	477708	1840	2295	-	merR	mercury resistance transcriptional regulator MerR
pIMP76_1	CDS	477780	478145	2367	2732	+	merT	mercuric transport protein MerT
pIMP76_1	CDS	478161	478436	2748	3023	+	merP	mercury resistance system periplasmic binding protein MerP
pIMP76_1	CDS	478464	478889	3051	3476	+	merC	organomercurial transporter MerC
pIMP76_1	CDS	478928	480622	3515	5209	+	merA	mercury(II) reductase
pIMP76_1	CDS	480640	481002	5227	5589	+	merD	mercury resistance co-regulator MerD
pIMP76_1	CDS	480999	481235	5586	5822	+	merE	broad-spectrum mercury transporter MerE
pIMP76_1	CDS	481232	481939	5819	6526	+	urf2	EAL domain-containing protein	Identical across TnAs3, pEB3_IMP1, pIMP47, and pIMP76_1
pIMP76_1	CDS	482014	483282	6601	7869	+	ΔtniA_part1	Integrase (HNH endonuclease), fragement 1, part of TnAs3	Same as those in pEB3_IMP1 and pIMP47; truncated by IS26.1 at the 3' end.
pIMP76_1	IS	483266	484085	7853	8672	+	IS26.2	IS6-family element IS26 variant 2
pIMP76_1	IS	484086	484219	8673	8806	-	ΔIS5075.1 (5' part)	IS110-family element IS5075.1, with a 3'-truncation from Position 135 (namely, Positions 1–134 remained).	The first part of IS5075.1, and the second partcan be found dowstream at Positions 501074–502247.
pIMP76_1	IS	484219	487527	8806	12114	+	ΔISPa38.1 (5' part)	Positions 22–2408 (plasmid region: 8806–11192) and 2640–3562 bp (two consecutive hits with the middle 232 bp missing; plasmid region: 11192–12114) of an ISPa38 variant, with only three single-nucleotide subsitutions compared with the reference sequence (the 5' part only had one single-nucleotide substitution comapred with ISPa38). ISPa38 has eight CDSs and 6,455 bp.	This element was truncated by the upstream IS5075.1 before the latter got truncated by an IS26.1. This IS element was not found in pIMP47 or pEB3_IMP1.
pIMP76_1	IS	487550	488876	12137	13463	-	IS5075.1	IS110-family IS5075-like element	Same as that in pIMP47 and pEB3_IMP1
pIMP76_1	CDS	488888	491860	13475	16447	-	tnpA	Transposase TnpA of Tn6025 and Tn1696	Identical to those in pEB3_IMP1 and pEB3_IMP1. The reverse strand of Positions 13463–16448 also matched to Positions 3455–6434 of ISPa38 at 82.6% nucleotide identity. It seems that ISPa38 interrupted TnAs3 because of this homology, and ISPa38 was later interrupted by a copy of IS5075.1.
pIMP76_1	CDS	491863	492420	16450	17007	-	tnpR	Resolvase of Tn6025 and Tn1696
pIMP76_1	CDS	492742	493755	17329	18342	-	intI1	class 1 integron integrase IntI1
pIMP76_1	CDS	493907	494647	18494	19234	+	blaIMP-1	subclass B1 metallo-beta-lactamase IMP-1
pIMP76_1	CDS	494787	495341	19374	19928	+	aac(6')-Ib4	aminoglycoside N-acetyltransferase AAC(6')-Ib4
pIMP76_1	CDS	495510	495857	20097	20444	+	qacEdelta1	quaternary ammonium compound efflux SMR transporter QacE delta 1
pIMP76_1	CDS	495851	496690	20438	21277	+	sul1	sulfonamide-resistant dihydropteroate synthase Sul1
pIMP76_1	CDS	496818	497318	21405	21905	+	orf5	GCN5-related N-acetyltransferase Yhbs	Identical across pIMP47, pIMP76_1, Tn6025, Tn1696, and TnAs3.
pIMP76_1	CDS	497375	497428	21962	22015	-	ΔtniB_part2	Bases 846–900 (3'-end) of the tniB in TnAs3, with 98.18% nucleotide identity (one gap).	With a 5' truncation by the downstream IS1353.1. This is the same tniB fragment in pIMP47.
pIMP76_1	IS	497456	499069	22043	23656	+	IS1353.1	IS3 family IS1353-like element (1614 bp)	Identical to that in pIMP47
pIMP76_1	CDS	499092	499952	23689	24539	-	ΔtniB_part1	Putative ATP-binding protein of a TnAs3-like element (Bases 1–851 of tniB) with a 3' truncation by the upstream IS1353.1	Identical to ΔtniB_part1 in pIMP47. This CDS was not found in pEB3_IMP1. One mismatch with bases 1–851 in the tniB of TnAs3.
pIMP76_1	CDS	499955	500251	24542	24838	-	ΔtniA_part2	TniA transposase of TnAs3, fragment 2, in an inverse direction to that in pIMP47.
pIMP76_1	IS	500254	501073	24841	25660	-	IS26.2	IS6-family element IS26 variant 2
pIMP76_1	IS	501074	502274	25661	26861	+	ΔIS5075.1 (3' part)	IS110-family element IS5075_var1, with a 5'-truncation of 126 bp (bases 127–1327 remained)	This is the second part of the interrupted IS5075.1.
pIMP76_1	CDS	502676	503011	27263	27598	-		Helix-turn-helix domain-containing protein
pIMP76_1	CDS	503739	503918	28326	28505	-		hypothetical protein
pIMP76_1	CDS	503972	505252	28559	29839	-	eno	phosphopyruvate hydratase

### Sheet: Table_S8
Table S8. Copy numbers of IS26-like insertion sequences (IS) identified in IncHI1 plasmids pEB3_IMP1, pIMP47, and pIMP76_1. No partial hits of IS26-like element was found in any of these plasmids.
	IS26	IS26.1	IS26.2	IS26.3
pEB3_IMP1	3	0	1	1
pIMP47	2	0	2	3
pIMP76_1	2	2	2	3

### Sheet: Table_S9
Table S9. Average optical densities (ODs) of bacterial cultures as measured by OD600 in triplicates of 100 μL during the mating experiment. The end-point readings were obtained after six hours of incubation before plating out on agar plates.
Culture	Start_point	End_point
IMP47	0.068	0.187
IMP76	0.072	0.16
ICC8001 (for IMP47)	0.141	0.18
ICC8001 (for IMP76)	0.141	0.176
IMP47-ICC8001	0.088	0.166
IMP76-ICC8001	0.087	0.149
Note: the start-point culture of ICC8001 was aliquoted and diluted to match ODs of IMP47 and IMP76, respectively, before mixing with each donor strain. Therefore, the difference between the end- and start-point ODs of the two aliquotes of ICC8001 cultures seem smaller than the others in this table.
